# PEAK3 pseudokinase represents a pro-migratory and -invasive signalling scaffold

**DOI:** 10.1101/2021.02.17.431740

**Authors:** Jianmei Hou, Elizabeth V Nguyen, Minglyanna Surudoi, Michael J Roy, Onisha Patel, Isabelle S Lucet, Xiuquan Ma, Roger J Daly

**Author notes:** Co-senior authors (Xiuquan Ma, Roger J Daly).

## Abstract

The PEAK family of pseudokinases comprises PEAK1 and PEAK2 as well as the recently-identified PEAK3. PEAK1/2 play fundamental roles in regulating tyrosine kinase signal output and oncogenesis, while PEAK3 remains poorly-characterized. Here, we demonstrate that PEAK3 undergoes homotypic association as well as heterotypic interaction with PEAK1/2. PEAK3 also recruits ASAP1/2, Cbl and PYK2 and the adaptors Grb2 and CrkII, with binding dependent on PEAK3 dimerization. PEAK3 tyrosine phosphorylation on Y24 is also dependent on dimerization as well as Src family kinase activity, and interestingly, is decreased via PTPN12 in response to EGF treatment. Y24 phosphorylation is required for binding of Grb2 and ASAP1. Overexpression of PEAK3 in MDA-MB-231 breast cancer cells enhanced cell elongation and cell motility, while knockdown of endogenous PEAK3 decreased cell migration. In addition, overexpression of PEAK3 in PEAK1/2 compound knock-out MCF-10A breast epithelial cells enhanced acinar growth and invasion in 3D culture, with the latter phenotype dependent on PEAK3 tyrosine phosphorylation and binding of Grb2 and ASAP1. These findings characterize PEAK3 as an integral member of the PEAK family with scaffolding roles that promote cell proliferation, migration and invasion.
