## Supplemental Table 1 for "PEAK3 pseudokinase represents a pro-migratory and -invasive signalling scaffold"

### Sheet: Supplemental Table 1
Supplemental Table 1. Lists of PEAK3 binding partners.
PEAK3 binding partners idenfied by MS from MCF-10A_Control and MCF-10A_PEAK3 cells as described in Methods.
Left list: The 109 proteins exhibited significantly increased abundance in PEAK3 IPs versus control IPs.
Right list: The 29 PEAK3 binding partners regulated by EGF treatment, with 7 up-regulated and 22 down-regulated.
	PEAK3 vs control				+EGF vs -EGF
	Protein Name	P value	Log2(FC)		Protein Name	P value	Log2(FC)
	ASAP2	1.4e-05	9.877		CBL	0.001719	6.26
	PEAK3	0.000465	9.687		SYIC	0.01588	2.053
	ASAP1	1e-06	9.113		NDKA	0.011295	1.503
	GRB2	0.000405	8.627		AT5SL	0.010168	1.4
	SGT1	6.7e-05	8.1		KAP2	0.042765	0.9833
	FKBP5	6e-06	7.103		HASP	0.015772	0.7467
	CRK	4.7e-05	6.907		ARPC3	0.048062	0.6433
	CYBP	0.000117	6.523		LYN	0.035723	-0.63
	1433F	1e-06	5.71		SKT	0.047165	-0.6367
	1433E	<0.000001	5.363		TNR6B	0.012126	-0.7933
	FAK2	0.000768	5.31		ASAP1	0.001455	-0.9
	CRKL	0.000528	5.203		ITA6	0.044507	-1.113
	1433T	<0.000001	5.107		H11	0.042468	-1.117
	1433B	8e-06	5.07		GRB2	0.011367	-1.143
	1433G	2e-06	4.71		CRY1	0.027733	-1.187
	PEAK1	5.3e-05	4.71		COR1B	0.03385	-1.187
	1433Z	4e-06	4.653		FXYD3	0.030745	-1.22
	AT2A2	0.00159	4.62		SAHH	0.009275	-1.227
	AT1B3	5.2e-05	4.067		ASAP2	0.000229	-1.307
	1433S	7.5e-05	4.01		PERQ2	0.002008	-1.427
	GCN1L	0.000816	3.76		RUVB1	0.027564	-1.64
	KPCD2	0.000202	3.667		NDUF4	0.026756	-1.703
	RBM3	0.047613	3.53		ETV3	0.026002	-1.71
	HS90A	4e-06	3.363		ELOB	0.014169	-2.323
	ACOD	0.000964	3.31		GNAS2	0.000837	-2.703
	ATD3B	0.005206	3.107		PEG10	0.000833	-2.71
	SSRA	0.002266	3.093		GPC1	0.017021	-2.727
	NDUA5	0.003592	3.08		RS12	0.0382	-3.607
	AIFM1	0.001477	3.023		IF4E2	0.031132	-3.843
	CNIH4	0.01504	2.993
	TM165	0.001651	2.937
	HS90B	1.1e-05	2.837
	MMTA2	0.000326	2.773
	SERA	0.005578	2.75
	CH60	4e-06	2.637
	XPO1	0.046678	2.503
	RPN1	0.038106	2.293
	LTOR5	0.001028	2.28
	NDUS7	0.028944	2.263
	P63	0.00352	2.25
	SPTC1	0.039988	2.223
	ZFPL1	0.030305	2.213
	3MG	0.011952	2.21
	SSRD	0.049702	2.187
	AT1A1	2.5e-05	2.093
	DYL2	0.001831	2.013
	QCR2	0.030538	1.997
	OST48	0.0316	1.98
	SURF4	0.037978	1.967
	ACSL3	0.000284	1.807
	4F2	0.001415	1.787
	ESYT2	0.00609	1.733
	RUVB2	0.002127	1.713
	CTNA2	0.042522	1.693
	HS105	0.000638	1.65
	MOT1	0.000371	1.647
	NDKB	0.040341	1.633
	LAT1	0.000462	1.623
	ATD3A	0.003394	1.62
	AL3A2	0.020978	1.563
	AAAT	0.045872	1.513
	SMD1	0.000339	1.51
	FBX21	0.000812	1.503
	IPO9	0.006547	1.487
	ADT1	0.001068	1.443
	PRS6A	0.009381	1.44
	S10AG	0.015103	1.407
	ATPB	2.2e-05	1.4
	HS71B	0.001035	1.397
	GTR1	0.00028	1.393
	COPB	0.006542	1.393
	HSP7C	0.001796	1.39
	UBR5	0.015284	1.357
	ATPA	1.8e-05	1.34
	DNJA1	0.000797	1.3
	CMC2	0.004006	1.253
	TBA1C	0.000989	1.247
	TBB4B	0.011659	1.223
	ADT3	0.004122	1.21
	NDUF4	0.009324	1.207
	CAB45	0.003079	1.15
	KAP0	0.000345	1.137
	FACR1	0.001524	1.13
	ADT2	0.002881	1.113
	TBB5	0.00428	1.093
	PRKDC	0.000457	1.087
	RRS1	0.049229	1.08
	E41LB	0.003158	1.02
	PYR1	0.000109	1.013
	COPD	0.03809	1.007
	CTNA1	6.4e-05	0.9933
	DIC	0.046581	0.98
	GRP75	0.000261	0.9367
	NDUS3	0.001581	0.9333
	RPN2	0.015121	0.9333
	CTNB1	0.008716	0.89
	PP6R3	0.000204	0.85
	MPCP	0.001815	0.8367
	HSPB1	0.000532	0.82
	QCR9	0.007878	0.7833
	GRP78	0.006975	0.7767
	S10AE	0.019607	0.7767
	SOX15	0.018702	0.74
	BAG2	0.00816	0.72
	NSUN5	0.039487	0.6967
	TMM43	0.018213	0.6533
	DPM1	0.019959	0.65
	TCPE	0.001743	0.61
	RM04	0.004609	0.59
